# HIV-1 expression is heterogeneous among clones of CD4+ T cells carrying authentic intact latent proviruses

**DOI:** 10.1101/2025.08.05.668730

**Authors:** Cintia Bittar, Ana Rafaela Teixeira, Thiago Y. Oliveira, Gabriela S. Silva Santos, Klara Lenart, Marcilio Jorge Fumagalli, Noemi L. Linden, Isabella A.T.M. Ferreira, Marina Caskey, R. Brad Jones, Mila Jankovic, Michel C. Nussenzweig

## Abstract

Antiretroviral therapy suppresses HIV-1 infection but is not curative because it fails to eliminate a reservoir of intact latent proviruses that reside primarily in CD4+ T cells. This compartment is composed of rare T cells that predominantly express memory and effector memory markers. The lack of precise understanding of the latent compartment has made it challenging to develop curative strategies for HIV-1 infection. Here we report on the properties of CD4+ T cells clones carrying intact latent proviruses, expanded *in vitro* from single cells obtained from the reservoir of people living with HIV-1. The latent proviruses in the clones were integrated into *ZNF* genes, non-genic satellite and centromeric regions, frequently associated with latency. Notably, the transcriptome of the cultured clones resembled their cells of origin. Despite their descent from single cells, only a fraction of the cells ranging from 0.4-14% expressed relatively low levels of HIV-1 that did not measurably alter host gene transcriptome. Latency reversing agents (LRAs) variably increased the number and amount of expression per cell, but the effects were modest and clone and LRA specific. The results suggest that pharmacologic and immunologic approaches to clear the reservoir should be optimized to accommodate intra- and inter-clonal diversity.
