## Supplementary table 2 for "HIV-1 expression is heterogeneous among clones of CD4+ T cells carrying authentic intact latent proviruses"

### Sheet: Legend
Supplementary table 2. Total number of cells analyzed by single-cell RNA sequencing. The number and frequency of latent (HIV+) and non-latent (HIV-) cells are presented. Data for resting and activated conditions are presented in separate tabs.

### Sheet: Resting
Total number of cells
Resting
	Latent	Non-latent	Total
5104	4289	146	4435
9247	9949	138	10087
5125	3972	4048	8020
B207	4880	2333	7213
5203	10121	1047	11168
603	7169	197	7366
P301	4917	1469	6386
Total	45297	9378	54675
Frequency
Resting
	Latent	Non-latent	Total
5104	0.96708	0.03292	1
9247	0.986319	0.013681	1
5125	0.495262	0.504738	1
B207	0.676556	0.323444	1
5203	0.90625	0.09375	1
603	0.973255	0.0267445	1
P301	0.769966	0.230034	1

### Sheet: Activated
Total number of cells
Activated
	Latent	Non-latent	Total
5104	6507	441	6948
9247	12520	117	12637
5125	4567	7326	11893
B207	7110	3322	10432
5203	11762	1068	12830
603	4607	1030	5637
P301	4177	1644	5821
Total	51250	14948	66198
Frequency
Activated
	Latent	Non-latent	Total
5104	0.936528	0.0634715	1
9247	0.990741	0.00925853	1
5125	0.384007	0.615993	1
B207	0.681557	0.318443	1
5203	0.916758	0.0832424	1
603	0.817279	0.182721	1
P301	0.717574	0.282426	1
