## Supplementary table 4 for "HIV-1 expression is heterogeneous among clones of CD4+ T cells carrying authentic intact latent proviruses"

### Sheet: % of cells expressing LTR
Supplementary table 4. Proportion of cells expressing HIV-1 LTR based on single-cell RNA sequencing. Percentage of cells expressing HIV-1 LTR transcripts for each clone, in resting and activated states, according to single-cell RNA sequencing (10X) analysis.
	% of cells expressing LTR
	Resting	Activated
5104	0.776	0.104964
9247	0.00231179	0.0034345
5125	0.00780463	0.019943
B207	0.000204918	0.00703235
5203	0.000296413	0.0102874
603	0.000418468	0.000651183
P301d	0.649176	0.606895
