## Supplementary table 5 for "HIV-1 expression is heterogeneous among clones of CD4+ T cells carrying authentic intact latent proviruses"

### Sheet: Primers and Probes
Supplementary table 5 List of primers and probes
Assay	Target	Name	Orientation	Reference	Oligo Sequence (5'→ 3')	Manufacturer
Reverse Transcription	Long LTR	Long LTR		Einkauf et al., 2022	/5BiotinTEG/AAGCAGTGGTATCAACGCAGAGTACGGGCGCCACTGCTAGAGA	IDT
	Pol	Pol			/5BiotinTEG/AAGCAGTGGTATCAACGCAGAGTACCAAATTTCTACTAATGCTTTTATTTTTTC	IDT
	Nef	Nef			/5BiotinTEG/AAGCAGTGGTATCAACGCAGAGTACTGTAAGTCATTGGTCTTAAAGGTACCTGAGG	IDT
	PolyA	PolyA			/5BiotinTEG/AAGCAGTGGTATCAACGCAGAGTACTTTTTTTTTTTTTTTTTTTTTTTTTTGAAG	IDT
	Tat-Rev	Tat-Rev			/5BiotinTEG/AAGCAGTGGTATCAACGCAGAGTACGGATCTGTCTCTGTCTCTCTCTCCACC	IDT
RT-qPCR	Long LTR	LTR F	Forward	Einkauf et al., 2022	GCCTCAATAAAGCTTGCCTTGA	IDT
		LTR R	Reverse		GGGCGCCACTGCTAGAGA	IDT
		Probe	Probe		/5Cy5/CCAGAGTCA/TAO/CACAACAGACGGGCACA/3IAbRQSp/	IDT
	Gag	Gag F	Forward	Gaebler et al., 2019; Palmer et al., 2003	ATGTTTTCAGCATTATCAGAAGGA	IDT
		Gag R	Reverse		TGCTTGATGTCCCCCCACT	IDT
		Gag Probe	Probe		/56-FAM/CCACCCCAC/ZEN/AAGATTTAAACACCATGCTAA/3IABkFQ	IDT
	Env	Env F	Forward	Gaebler et al., 2019; Bruner et al., 2019	GCTGGTTWTGCGATTCTAAAGT	IDT
		Env R	Reverse		CCATTTAACAGYAGTTGAGTTGA	IDT
		Env Probe	Probe		/VIC/CCTTGGGTTCTTGGGA/MGB	ThermoFischer
	PPiA	Assay	Assay	PrimeTime Std qPCR - Hs.PT.58v.38887593.g		IDT
ddPCR	Gag (PS)	Gag F	Forward	Bruner et al., 2019	CAGGACTCGGCTTGCTGAAG	IDT
		Gag R	Reverse		GCACCCATCTCTCTCCTTCTAGC	IDT
		Gag Probe	Probe		/56-FAM/TTTTGGCGT/ZEN/ACTCACCAGT/3IABkFQ/	IDT
	Env	Env F	Forward		AGTGGTGCAGAGAGAAAAAAGAGC	IDT
		Env R	Reverse		GTCTGGCCTGTACCGTCAGC	IDT
		Env Probe	Probe		/5HEX/CCTTGGGTT/ZEN/CTTGGGA/3IABkFQ/	IDT
		Env Hypermutant probe (non-MGB)	Probe		/5IABkFQ/CCTTAGGTTCTTAGGAGC/3IABkFQ/	IDT
	RPP30	RPP30 F	Forward		GATTTGGACCTGCGAGCG	IDT
		RPP30 R	Reverse		GCGGCTGTCTCCACAAGT	IDT
		RPP30 Probe	Probe		/5HEX/CTGAACTGA/ZEN/AGGCTCT/3IABkFQ/	IDT
	RPP30 Shear	Sheer F	Forward		CCATTTGCTGCTCCTTGGG	IDT
		Sheer R	Reverse		CATGCAAAGGAGGAAGCCG	IDT
		Sheer Probe	Probe		/56-FAM/GGAAAGGAG/ZEN/CAAGGTTC/3IABkFQ/	IDT
	Gag (PS)	Tae-Wook Gag F	Forward	Blazkova et al, 2024	GACTAGCGGAGGCTAGAAGGAGAGA	IDT
		Tae-Wook Gag R	Reverse		CTAATTCTCCCCCGCTTAATAYTGACG	IDT
		Tae-Wook Gag Probe	Probe		ATGGGTGCGAGA	IDT
PCR	Env	EnvB5out	EnvB5out	Salazar-Gonzalez et al., 2008, 2009	TAGAGCCCTGGAAGCATCCAGGAAG	IDT
		EnvB3out	EnvB3out		TTGCTACTTGTGATTGCTCCATGT	IDT
		EnvB5in	EnvB5in		TTAGGCATCTCCTATGGCAGGAAGAAG	IDT
		EnvB3in	EnvB3in		GTCTCGAGATACTGCTCCCACCC	IDT
	NFL	BLOuterF	BLOuterF	Li et al, 2007	AAATCTCTAGCAGTGGCGCCCGAACAG	IDT
		BLOuterR	BLOuterR		TGAGGGATCTCTAGTTACCAGAGTC	IDT
		3LTRi	3LTRi	Lee et al, 2018	TCAAGGCAAGCTTTATTGAGGCTTAA	IDT
		U5-638F	U5-638F	Einkauf et al., 2019	GCGCCCGAACAGGGACYTGAAARCGAAAG	IDT
	Integration site 5203	ZNF721R	ZNF721R	Designed for this study	CCTCAGTCTTGGGTTCACAACCC	IDT
		LTR1	LTR1		CTTAAGCCTCAATAAAGCTTGCCTTGAG	IDT
References
Blazkova, J., E.J. Whitehead, R. Schneck, V. Shi, J.S. Justement, M.A. Rai, B.D. Kennedy, M.R. Manning, L. Praiss, K. Gittens, P.A. Wender, C. Oguz, J. Lack, S. Moir, and T.-W. Chun. 2024. Immunologic and Virologic Parameters Associated With Human Immunodeficiency Virus (HIV) DNA Reservoir Size in People With HIV Receiving Antiretroviral Therapy. J Infect Dis. 229:1770–1780. doi:10.1093/infdis/ji…
Bruner, K.M., Z. Wang, F.R. Simonetti, A.M. Bender, K.J. Kwon, S. Sengupta, E.J. Fray, S.A. Beg, A.A.R. Antar, K.M. Jenike, L.N. Bertagnolli, A.A. Capoferri, J.T. Kufera, A. Timmons, C. Nobles, J. Gregg, N. Wada, Y.-C. Ho, H. Zhang, J.B. Margolick, J.N. Blankson, S.G. Deeks, F.D. Bushman, J.D. Siliciano, G.M. Laird, and R.F. Siliciano. 2019. A quantitative approach for measuring the reservoir of …
Einkauf, K.B., G.Q. Lee, C. Gao, R. Sharaf, X. Sun, S. Hua, S.M.Y. Chen, C. Jiang, X. Lian, F.Z. Chowdhury, E.S. Rosenberg, T.-W. Chun, J.Z. Li, X.G. Yu, and M. Lichterfeld. 2019. Intact HIV-1 proviruses accumulate at distinct chromosomal positions during prolonged antiretroviral therapy. J Clin Invest. 129:988–998. doi:10.1172/JCI124291.
Einkauf, K.B., M.R. Osborn, C. Gao, W. Sun, X. Sun, X. Lian, E.M. Parsons, G.T. Gladkov, K.W. Seiger, J.E. Blackmer, C. Jiang, S.A. Yukl, E.S. Rosenberg, X.G. Yu, and M. Lichterfeld. 2022. Parallel analysis of transcription, integration, and sequence of single HIV-1 proviruses. Cell. 185:266-282.e15. doi:10.1016/j.cell.2021.12.011.
Gaebler, C., J.C.C. Lorenzi, T.Y. Oliveira, L. Nogueira, V. Ramos, C.-L. Lu, J.A. Pai, P. Mendoza, M. Jankovic, M. Caskey, and M.C. Nussenzweig. 2019. Combination of quadruplex qPCR and next-generation sequencing for qualitative and quantitative analysis of the HIV-1 latent reservoir. J Exp Med. 216:2253–2264. doi:10.1084/jem.20190896.
Lee, G.Q., D.R. Bangsberg, T. Mo, C. Lachowski, C.J. Brumme, W. Zhang, V.D. Lima, Y.I. Boum, B.B. Mwebesa, C. Muzoora, I. Andia, Y. Mbalibulha, A. Kembabazi, R. Carroll, M.J. Siedner, J.E. Haberer, A.R. Mocello, S.H. Kigozi, P.W. Hunt, J.N. Martin, and P.R. Harrigan. 2017. Prevalence and clinical impacts of HIV-1 intersubtype recombinants in Uganda revealed by near-full-genome population and deep…
Li, B., A.D. Gladden, M. Altfeld, J.M. Kaldor, D.A. Cooper, A.D. Kelleher, and T.M. Allen. 2007. Rapid Reversion of Sequence Polymorphisms Dominates Early Human Immunodeficiency Virus Type 1 Evolution. Journal of Virology. 81:193–201. doi:10.1128/jvi.01231-06.
Palmer, S., A.P. Wiegand, F. Maldarelli, H. Bazmi, J.M. Mican, M. Polis, R.L. Dewar, A. Planta, S. Liu, J.A. Metcalf, J.W. Mellors, and J.M. Coffin. 2003. New Real-Time Reverse Transcriptase-Initiated PCR Assay with Single-Copy Sensitivity for Human Immunodeficiency Virus Type 1 RNA in Plasma. Journal of Clinical Microbiology. 41:4531–4536. doi:10.1128/jcm.41.10.4531-4536.2003.
Salazar-Gonzalez, J.F., E. Bailes, K.T. Pham, M.G. Salazar, M.B. Guffey, B.F. Keele, C.A. Derdeyn, P. Farmer, E. Hunter, S. Allen, O. Manigart, J. Mulenga, J.A. Anderson, R. Swanstrom, B.F. Haynes, G.S. Athreya, B.T.M. Korber, P.M. Sharp, G.M. Shaw, and B.H. Hahn. 2008. Deciphering human immunodeficiency virus type 1 transmission and early envelope diversification by single-genome amplification a…
Salazar-Gonzalez, J.F., M.G. Salazar, B.F. Keele, G.H. Learn, E.E. Giorgi, H. Li, J.M. Decker, S. Wang, J. Baalwa, M.H. Kraus, N.F. Parrish, K.S. Shaw, M.B. Guffey, K.J. Bar, K.L. Davis, C. Ochsenbauer-Jambor, J.C. Kappes, M.S. Saag, M.S. Cohen, J. Mulenga, C.A. Derdeyn, S. Allen, E. Hunter, M. Markowitz, P. Hraber, A.S. Perelson, T. Bhattacharya, B.F. Haynes, B.T. Korber, B.H. Hahn, and G.M. Sha…
